# The roles of TGFβ and serotonin signaling in regulating proliferation of oocyte precursors and germline aging

**DOI:** 10.1101/2024.05.08.593208

**Authors:** Erin Z. Aprison, Svetlana Dzitoyeva, Ilya Ruvinsky

## Abstract

The decline of oocyte quality in aging but otherwise relatively healthy individuals compels a search for underlying mechanisms. Building upon a finding that exposure to male pheromone ascr#10 improves oocyte quality in *C. elegans*, we uncovered a regulatory cascade that promotes proliferation of oocyte precursors in adults and regulates oocyte quality. We found that the male pheromone promotes proliferation of oocyte precursors by upregulating LAG-2, a ligand of the Notch-like pathway in the germline stem cell niche. LAG-2 is upregulated by a TGFβ-like ligand DAF-7 revealing similarity of regulatory mechanisms that promote germline proliferation in adults and larvae. A serotonin circuit that also regulates food search and consumption upregulates DAF-7 specifically in adults. The serotonin/DAF-7 signaling promotes germline expansion to compensate for oocyte expenditure which is increased by the male pheromone. Finally, we show that the earliest events in reproductive aging may be due to declining expression of LAG-2 and DAF-7. Our findings highlight neuronal signals that promote germline proliferation in response to the environment and argue that deteriorating oocyte quality may be due to reduced neuronal expression of key germline regulators.
