## Supplementary material for "The roles of TGFβ and serotonin signaling in regulating proliferation of oocyte precursors and germline aging": Table S1

### Sheet: Figure 1
Data S1. Summary of experiments and numbers of animals tested in this study.								Statistical test
Figure 1B
All counts are per gonad arm.
N2 wild type	Average	SD	n	fraction control
Control	96.60	± 4.53	25	n.a.
ascr#10	111.52	± 9.13	25	1.15
Control compared to ascr#10	p-value = 2.5e-07							Kolmogorov-Smirnov
lag-2(q420)	Average	SD	n	fraction control
Control	40.20	± 6.14	25	n.a.
ascr#10	41.40	± 6.06	25	1.03
Control compared to ascr#10	p-value = 0.92							Kolmogorov-Smirnov
glp-1(e2141)	Average	SD	n	fraction control
Control	12.76	± 2.52	25	n.a.
ascr#10	12.40	± 2.72	25	0.97
Control compared to ascr#10	p-value = 0.48							Kolmogorov-Smirnov
hop-1(ar179)	Average	SD	n	fraction control
Control	59.04	± 9.33	25	n.a.
ascr#10	56.68	± 7.13	25	0.96
Control compared to ascr#10	p-value = 0.29							Kolmogorov-Smirnov
lst-1(q826)	Average	SD	n	fraction control
Control	66.04	± 4.58	25	n.a.
ascr#10	65.04	± 4.33	25	0.98
Control compared to ascr#10	p-value = 0.71							Kolmogorov-Smirnov
sygl-1(tm5040)	Average	SD	n	fraction control
Control	54.44	± 4.06	25	n.a.
ascr#10	54.00	± 3.56	25	0.99
Control compared to ascr#10	p-value = 0.92							Kolmogorov-Smirnov
Figure 1C
N2 wild type	Average	SD	n
Control	2.03	± 1.70	40
ascr#10	2.93	± 1.80	40
Control compared to ascr#10	p-value = 0.02							Kolmogorov-Smirnov
lag-2(q420)	Average	SD	n
Control	0.38	± 0.78	50
ascr#10	0.40	± 0.83	50
Control compared to ascr#10	p-value = 0.97							Kolmogorov-Smirnov
glp-1(e2141)	Average	SD	n
Control	0.34	± 0.83	70
ascr#10	0.34	± 0.90	70
Control compared to ascr#10	p-value = 1							Kolmogorov-Smirnov
hop-1(ar179)	Average	SD	n
Control	1.18	± 0.98	40
ascr#10	1.13	± 0.94	40
Control compared to ascr#10	p-value = 0.77							Kolmogorov-Smirnov
lst-1(q826)	Average	SD	n
Control	1.31	± 2.05	80
ascr#10	1.09	± 1.52	80
Control compared to ascr#10	p-value = 0.43							Kolmogorov-Smirnov
sygl-1(tm5040)	Average	SD	n
Control	0.97	± 1.06	60
ascr#10	0.80	± 0.95	60
Control compared to ascr#10	p-value = 0.93							Kolmogorov-Smirnov
Figure 1D
plag-2::mCherry	Average	SD	n
Control	15.87	± 12.51	46
ascr#10	31.64	± 20.94	43
Control compared to ascr#10	p-value = 3.4e-04							Kolmogorov-Smirnov

### Sheet: Figure 2
Data S1. Summary of experiments and numbers of animals tested in this study.								Statistical test
Figure 2A
plag-2::mCherry	Average	SD	n
Control	15.87	± 12.51	46
1μM fluoxetine	30.63	± 19.06	45
Control compared to fluoxetine	p-value = 1.6e-04							Kolmogorov-Smirnov
Figure 2B	Average	SD	n
Control at 52 hours	7.28	± 3.02	46
1μM fluoxetine at 52 hours	6.66	± 2.89	50
Control compared to fluoxetine	p-value = 0.95							Kolmogorov-Smirnov
Control at 72 hours	1.58	± 2.07	72
1μM fluoxetine at 72 hours	2.95	± 1.99	74
Control compared to fluoxetine	p-value = 2.7e-06							Kolmogorov-Smirnov
Control at 96 hours	1.86	± 2.10	70
1μM fluoxetine at 96 hours	3.15	± 1.97	68
Control compared to fluoxetine	p-value = 9.9e-05							Kolmogorov-Smirnov
Figure 2C	Number of 0 gonads	Total gonads
Control at 52 hours	1	46
1μM fluoxetine at 52 hours	1	50
Control compared to fluoxetine	p-value = 0.70							Binomial test
Control at 72 hours	40	72
1μM fluoxetine at 72 hours	10	74
Control compared to fluoxetine	p-value = 6.6e-14							Binomial test
Control at 96 hours	36	70
1μM fluoxetine at 96 hours	10	68
Control compared to fluoxetine	p-value = 2.9e-10							Binomial test
Figure 2D	Average	SD	n
Control at 52 hours	7.42	± 2.80	45
1μM fluoxetine at 52 hours	6.78	± 2.69	49
Control compared to fluoxetine	p-value = 0.49							Kolmogorov-Smirnov
Control at 72 hours	3.56	± 1.61	32
1μM fluoxetine at 72 hours	2.92	± 1.62	64
	p-value = 0.13							Kolmogorov-Smirnov
Control compared to fluoxetine
Control at 96 hours	3.82	± 1.22	34
1μM fluoxetine at 96 hours	3.69	± 1.59	58
Control compared to fluoxetine	p-value = 0.43							Kolmogorov-Smirnov
Figure 2E	Number of mitotic events
Control at 72 hours	130
1μM fluoxetine at 72 hours	213
Position of control compared to fluoxetine	p-value = 0.58							Kolmogorov-Smirnov
Control at 96 hours	114
1μM fluoxetine at 96 hours	217
Position of control compared to fluoxetine	p-value = 0.36							Kolmogorov-Smirnov
Figure 2F	Average	SD	n
Control	19.24	± 1.88	50
ascr#10	19.32	± 2.38	50
1μM fluoxetine	19.08	± 2.80	50
Control compared to ascr#10	p-value = 0.55							Kolmogorov-Smirnov
Control compared to fluoxetine	p-value = 0.40							Kolmogorov-Smirnov
Figure 2G
lag-2::MYR::GFP	n
Control	16
ascr#10	11
Control compared to ascr#10	p-value < 2.2e-16							Kolmogorov-Smirnov

### Sheet: Figure 3
Data S1. Summary of experiments and numbers of animals tested in this study.								Statistical test
Figure 3A
plag-2::GFP	Average	SD	n
Control	6.88	± 2.93	38
ascr#10	9.38	± 3.16	32
1μM fluoxetine	8.79	± 2.84	36
Control compared to ascr#10	p-value = 6.1e-04							Kolmogorov-Smirnov
Control compared to fluoxetine	p-value = 2.9e-03							Kolmogorov-Smirnov
daf-7(e1372); plag-2::GFP	Average	SD	n
Control	3.46	± 2.60	17
ascr#10	3.51	± 2.47	18
1μM fluoxetine	3.06	± 1.77	14
Control compared to ascr#10	p-value = 0.77							Kolmogorov-Smirnov
Control compared to fluoxetine	p-value = 0.96							Kolmogorov-Smirnov
Figure 3B
plag-2::GFP	Average	SD	n	fraction control
Control	74.88	± 4.19	25	n.a.
ascr#10	81.84	± 6.49	25	1.09
1μM fluoxetine	84.52	± 5.58	25	1.13
Control compared to ascr#10	p-value = 5.9e-04							Kolmogorov-Smirnov
Control compared to fluoxetine	p-value = 1.6e-06							Kolmogorov-Smirnov
daf-7(e1372); plag-2::GFP	Average	SD	n	fraction control
Control	58.76	± 4.60	25	n.a.
ascr#10	59.60	± 5.15	25	1.01
1μM fluoxetine	59.52	± 4.94	25	1.01
Control compared to ascr#10	p-value = 0.48							Kolmogorov-Smirnov
Control compared to fluoxetine	p-value = 0.71							Kolmogorov-Smirnov
Figure 3C
daf-7p::GFP	Average	SD	n
Control	27.10	± 21.48	68
ascr#10	45.13	± 27.77	67
1μM fluoxetine	42.81	± 31.28	73
Control compared to ascr#10	p-value = 2.5-04							Kolmogorov-Smirnov
Control compared to fluoxetine	p-value = 1.7-02							Kolmogorov-Smirnov
Figure 3D
tph-1(mg280); daf-7p::GFP	Average	SD	n
Control	21.48	± 27.53	70
ascr#10	22.53	± 20.43	72
Control compared to ascr#10	p-value = 0.08							Kolmogorov-Smirnov
Figure 3E
plag-2::mCherry	Average	SD	n
Control	24.49	± 16.50	47
ascr#10	28.72	± 15.28	47
1μM fluoxetine	26.93	± 17.94	49
Control compared to ascr#10	p-value = 0.36							Kolmogorov-Smirnov
Control compared to fluoxetine	p-value = 0.69							Kolmogorov-Smirnov
Figure 3F
daf-7p::GFP	Average	SD	n
Control	37.24	± 20.78	66
ascr#10	37.91	± 20.25	61
1μM fluoxetine	33.61	± 16.51	64
Control compared to ascr#10	p-value = 0.78							Kolmogorov-Smirnov
Control compared to fluoxetine	p-value = 0.31							Kolmogorov-Smirnov

### Sheet: Figure 4
Data S1. Summary of experiments and numbers of animals tested in this study.								Statistical test
Figure 4A
plag-2::mCherry	Average	SD	n
L4	218.38	± 87.09	41
Adult before egg laying	154.15	± 108.15	68
Adult after egg laying	76.71	± 47.15	43
Adult at 72 hours	49.48	± 35.87	43
L4 compared to Adult before egg laying	p-value = 4.1e-06							Kolmogorov-Smirnov
Adult before egg laying compared to
Adult after egg laying	p-value = 4.4e-06							Kolmogorov-Smirnov
Adult after egg laying compared to Adult
at 72 hours	p-value = 5.1e-05							Kolmogorov-Smirnov
Figure 4B
plag-2::mCherry	Average	SD	n
L4 control	399.98	± 177.44	39
L4 ascr#10	346.47	± 168.17	47
L4 fluoxetine	387.33	± 171.93	45
L4 control compared to L4 ascr#10	p-value = 4.2e-03							Kolmogorov-Smirnov
L4 control compared to L4 fluoxetine	p-value = 0.32							Kolmogorov-Smirnov
Adult before egg laying control	244.94	± 164.97	47
Adult before egg laying ascr#10	287.20	± 152.84	47
Adult before egg laying fluoxetine	269.31	± 179.43	49
Adult before egg laying control compared to
Adult before egg laying ascr#10	p-value = 0.36							Kolmogorov-Smirnov
Adult before egg laying control compared to
Adult before egg laying fluoxetine	p-value = 0.69							Kolmogorov-Smirnov
Adult after egg laying control	158.71	± 125.14	46
Adult after egg laying ascr#10	316.35	± 209.43	43
Adult after egg laying fluoxetine	306.31	± 190.61	45
Adult after egg laying control compared to
Adult after egg laying ascr#10	p-value = 3.4e-04							Kolmogorov-Smirnov
Adult after egg laying control compared to
Adult after egg laying fluoxetine	p-value = 1.6e-04							Kolmogorov-Smirnov
L4 control compared to Adult before egg laying
control	p-value = 4.6e-05							Kolmogorov-Smirnov
Adult before egg laying control compared to
Adult after egg laying control	p-value = 8.2e-03							Kolmogorov-Smirnov
L4 ascr#10 compared to Adult before egg laying
ascr#10	p-value = 0.09							Kolmogorov-Smirnov
Adult before egg laying ascr#10 compared to
Adult after egg laying ascr#10	p-value = 0.62							Kolmogorov-Smirnov
L4 fluoxetine compared to Adult before egg laying
Adult before egg laying fluoxetine	p-value = 8.2e-04							Kolmogorov-Smirnov
Adult before egg laying fluoxetine compared to
Adult after egg laying fluoxetine	p-value = 0.31							Kolmogorov-Smirnov
Figure 4C
daf-7p::GFP	Average	SD	n
L4	15.49	± 6.77	43
Adult before egg laying	11.78	± 4.37	36
Adult after egg laying	7.81	± 5.21	43
Adult at 72 hours	5.96	± 5.15	47
L4 compared to Adult before egg laying	p-value = 1.2e-02							Kolmogorov-Smirnov
Adult before egg laying compared to
Adult after egg laying	p-value = 1.6e-03							Kolmogorov-Smirnov
Adult after egg laying compared to Adult
at 72 hours	p-value = 4.3e-03							Kolmogorov-Smirnov
Figure 4D
daf-7p::GFP	Average	SD	n
L4 control	38.88	± 19.14	58
L4 ascr#10	39.08	± 19.44	69
L4 fluoxetine	40.68	± 18.90	53
L4 control compared to L4 ascr#10	p-value = 0.88							Kolmogorov-Smirnov
L4 control compared to L4 fluoxetine	p-value = 0.94							Kolmogorov-Smirnov
Adult before egg laying control	37.24	± 20.78	66
Adult before egg laying ascr#10	37.91	± 20.25	61
Adult before egg laying fluoxetine	33.61	± 16.51	64
Adult before egg laying control compared to
Adult before egg laying ascr#10	p-value = 0.78							Kolmogorov-Smirnov
Adult before egg laying control compared to
Adult before egg laying fluoxetine	p-value = 0.31							Kolmogorov-Smirnov
Adult after egg laying control	27.10	± 21.48	68
Adult after egg laying ascr#10	45.13	± 27.77	67
Adult after egg laying fluoxetine	42.81	± 31.28	73
Adult after egg laying control compared to
Adult after egg laying ascr#10	p-value = 2.5e-04							Kolmogorov-Smirnov
Adult after egg laying control compared to
Adult after egg laying fluoxetine	p-value = 1.7e-02							Kolmogorov-Smirnov
L4 control compared to Adult before egg laying
control	p-value = 0.53							Kolmogorov-Smirnov
Adult before egg laying control compared to
Adult after egg laying control	p-value = 2.8e-03							Kolmogorov-Smirnov
L4 ascr#10 compared to Adult before egg laying
ascr#10	p-value = 0.34							Kolmogorov-Smirnov
Adult before egg laying ascr#10 compared to
Adult after egg laying ascr#10	p-value = 0.32							Kolmogorov-Smirnov
L4 fluoxetine compared to Adult before egg laying
Adult before egg laying fluoxetine	p-value = 0.21							Kolmogorov-Smirnov
Adult before egg laying fluoxetine compared to
Adult after egg laying fluoxetine	p-value = 0.07							Kolmogorov-Smirnov
Figure 4E
daf-7(e1372)	Average	SD	n
Adult before egg laying	1.44	± 1.06	45
Adult after egg laying	0.67	± 0.70	39
Adult before egg laying compared to Adult
after egg laying	p-value = 6.9e-03							Chi Square Test
daf-7(e1372); gpa-4p::daf-7	Average	SD	n
Adult before egg laying	2.71	± 1.44	42
Adult after egg laying	1.32	± 0.96	44
Adult before egg laying compared to Adult
after egg laying	p-value = 1.9e-04							Chi Square Test
daf-7(e1372) before egg laying compared to
daf-7(e1372); gpa-4p::daf-7 before egg laying	p-value = 7.9e-04							Chi Square Test
daf-7(e1372) after egg laying compared to
daf-7(e1372); gpa-4p::daf-7 after egg laying	p-value = 2.5e-02							Chi Square Test
Figure 4F
lin-2(e1309)	Average	SD	n
Before	6.28	± 4.23	65
After	2.53	± 3.81	51
Comparing Before and After	p-value = 1.1e-08							Kolmogorov-Smirnov

### Sheet: Supplemental figures
Data S1. Summary of experiments and numbers of animals tested in this study.								Statistical test
Figure S1
lag-2(cp193[lag-2::mNeonGreen^3xFlag])	Average	SD	n
Control	6.12	± 3.05	33
ascr#10	11.61	± 5.10	30
Control compared to ascr#10	p-value = 8.5e-05							Kolmogorov-Smirnov
Figure S2A
N2 wild type	Average	SD	n
Control	75.12	± 8.35	25
ascr#10	74.15	± 6.01	25
Control compared to ascr#10	p-value = 0.16							Kolmogorov-Smirnov
Figure S2B
cpIs122(lag-2p::mNeonGreen::PLCδPH	n
Control	10
ascr#10	11
Control compared to ascr#10	p-value = 1.5e-08							Kolmogorov-Smirnov
Figure S3
lag-2(cp193[lag-2::mNeonGreen^3xFlag])	Average	SD	n
Control	5.91	± 4.56	37
ascr#10	4.66	± 3.41	34
Control compared to ascr#10	p-value = 0.17							Kolmogorov-Smirnov

### Sheet: Strain list
List of strains used in this paper:
N2	wild type									CGC
JK1277	lag-2(q420) V									CGC
CB4037	glp-1(e2141) III									CGC
GS2447	hop-1(ar179) I									CGC
JK6070	lst-1(q826) I									CGC
JK4899	sygl-1(tm5040)									Tim Schedl laboratory
GC1172	xnSi1[Pmex-5::GFP-PH::/nos-2(3')] II; unc-119(ed3);naIs37[pGC457 Plag-2(3kb)::mCherry-PH::let-858(3'); unc-119(+)]									E. Jane Albert Hubbard laboratory
JK4475	qIs153 [lag-2p::MYR::GFP + ttx-3p::DsRed]									CGC
GC1412	naSi8 [pGC680 Plag-2(3kb)::GFP-PH::let-858(3')] II									E. Jane Albert Hubbard laboratory
GC1418	daf-7(e1372); naSi8 [pGC680 Plag-2(3kb)::GFP-PH::let-858(3')] II									E. Jane Albert Hubbard laboratory
FK181	ksIs2 [daf-7p::GFP + rol-6(su1006)]									CGC
YR505	tph-1(mg280) II; [daf-7p::GFP + rol-6(su1006)]									This study
CB1372	daf-7(e1372) III									CGC
DA2202	daf-7(e1372) III; adEx2202 [gpa-4p::daf-7 + rol-6p::GFP]									CGC
NK2517	qIs154 (lag-2p::myr::tdTomato); lag-2(cp193[lag-2::mNeonGreen^3xFlag]) V									Kacy Gordon Laboratory
NK2571	inx-8(qy78(mKate::inx-8)) IV; cpIs122(lag-2p::mNeonGreen:: PLCδPH)									Kacy Gordon Laboratory
